# MYC and p53 alterations cooperate through VEGF signaling to repress cytotoxic T cell and immunotherapy responses in prostate cancer

**DOI:** 10.1101/2024.07.24.604943

**Authors:** Katherine C. Murphy, Kelly D. DeMarco, Lin Zhou, Yvette Lopez-Diaz, Yu-jui Ho, Junhui Li, Shi Bai, Karl Simin, Lihua Julie Zhu, Arthur M. Mercurio, Marcus Ruscetti

## Abstract

Patients with castration-resistant prostate cancer (CRPC) are generally unresponsive to tumor targeted and immunotherapies. Whether genetic alterations acquired during the evolution of CRPC impact immune and immunotherapy responses is largely unknown. Using our innovative electroporation-based mouse models, we generated distinct genetic subtypes of CRPC found in patients and uncovered unique immune microenvironments. Specifically, mouse and human prostate tumors with *MYC* amplification and *p53* disruption had weak cytotoxic lymphocyte infiltration and an overall dismal prognosis. MYC and p53 cooperated to induce tumor intrinsic secretion of VEGF, which by signaling through VEGFR2 expressed on CD8^+^ T cells, could directly inhibit T cell activity. Targeting VEGF-VEGFR2 signaling *in vivo* led to CD8^+^ T cell-mediated tumor and metastasis growth suppression and significantly increased overall survival in *MYC* and *p53* altered CPRC. VEGFR2 blockade also led to induction of PD-L1, and in combination with PD-L1 immune checkpoint blockade produced anti-tumor efficacy in multiple preclinical CRPC mouse models. Thus, our results identify a genetic mechanism of immune suppression through VEGF signaling in prostate cancer that can be targeted to reactivate immune and immunotherapy responses in an aggressive subtype of CRPC.

**Significance:** Though immune checkpoint blockade (ICB) therapies can achieve curative responses in many treatment-refractory cancers, they have limited efficacy in CRPC. Here we identify a genetic mechanism by which VEGF contributes to T cell suppression, and demonstrate that VEGFR2 blockade can potentiate the effects of PD-L1 ICB to immunologically treat CRPC.
