## Supplementary Table S1 for "MYC and p53 alterations cooperate through VEGF signaling to repress cytotoxic T cell and immunotherapy responses in prostate cancer"

### Sheet: Supplementary Table S1
Table S1: RT-qPCR primer sequences
Mouse			Human
p53 F	GCGTAAACGCTTCGAGATGT		MYC F	TCCTCGGATTCTCTGCTCTC
p53 R	AAAAGGGGAGGGATGAAGTG		MYC R	CTCTGACCTTTTGCCAGGAG
Tap1 F	TTCCCTCAGGGCTATGACAC
Tap1 R	TGGTGGCATCATCCAAGATA
Tap2 F	ACAGGACGATGCTGGTGATT
Tap2 R	TACCAGGTGGGCGTAGACAT
H2d1 F	CATGGTGATCGTTGCTGTTC
H2d1 R	CTGGAGCCAGAGCATAGTCC
H2k1 F	TCCATCCACTGTCTCCAACA
H2k1 R	CTGGAGCCAGAGCATAGTCC
B2m F	CTGACCGGCCTGTATGCTAT
B2m R	CCGTTCTTCAGCATTTGGAT
Erap1 F	CTCATTGGCAGAAACCCAGT
Erap1 R	ATGGACGATGAGCCAAGTTC
Gapdh F	GCAGTGGCAAAGTGGAGATT
Gapdh R	GAATTTGCCGTGAGTGGAGT
