## Supplementary Table S2 for "MYC and p53 alterations cooperate through VEGF signaling to repress cytotoxic T cell and immunotherapy responses in prostate cancer"

### Sheet: Supplementary Table S2
Table S2: Antibodies
Primary Antibody	Clone	Company, Catalog Number	Antigen Retrieval	Dilution	Secondary Antibody	Method
NKp46 (mouse)	polyclonal	R&D Systems, AF2225	pH 6	1:200	Goat	IHC
NKp46 (human)	polyclonal	R&D Systems, AF1850-SP	pH 6	1:200	Goat	IHC
Granzyme B (GZMB)	polyclonal	Abcam, ab4059	pH 6	1:200	Rabbit	IHC
CD3	polyclonal	Abcam, ab5690	pH 6	1:200	Rabbit	IHC
Arginase 1 (ARG1)	polyclonal	Cell Signaling, #93668S	pH 6	1:100	Rabbit	IHC
F4/80	D2S9R	Cell Signaling, #70076S	pH 6	1:200	Rabbit	IHC/IF
FOXP3	FJK-16s	eBioscience, 14-5773-82	pH 6	1:100	Rat IgG2a	IHC/IF
CD8a (mouse)	EPR21769	Abcam, ab217344	pH 6	1:200	Rabbit	IHC/IF
CD8a (human)	SP16	Invitrogen MA5-14548	pH 6	1:200	Rabbit	IHC/IF
PD-L1	E1L3N®	Cell Signaling, #13684	pH 9	1:100	Rabbit	IHC
Androgen Receptor (AR)	polyclonal	Santa Cruz, sc-816	pH 6	1:200	Rabbit	IHC
MYC (mouse)	Y69	Abcam, ab32072	pH 6	1:100	Rabbit	IHC/IF
MYC (human)	9E10	Sigma Aldrich, 11667149001	pH 6	1:100	Mouse IgG1	IHC
Synaptophysin (SYP)	YE269	Abcam, ab32127	pH 6	1:200	Rabbit	IHC
Chromogranin A (CHGA)	polyclonal	Abcam, ab45179	pH 6	1:200	Rabbit	IHC
Achaete-scute homolog 1 (ASCL1)	24B72D11.1	BD Pharmigen, #556604	pH 6	1:100	Mouse IgG1	IHC
Neurogenic differentiation 1 (NeuroD1)	EPR20766	Abcam, ab213725	pH 6	1:100	Rabbit	IHC
CK8	1E8	Biolegend, 904804	pH 6	1:200	Mouse	IHC
CK5	polyclonal	Biolegend, 905501	pH 6	1:200	Rabbit	IHC
Intercellular adhesion molecule 1 (ICAM-1)	G-5	Santa Cruz, sc-8439	pH 6	1:100	Mouse IgG2a	IF
Vascular cell adhesion protein 1 (VCAM-1)	D2T4N	Cell Signaling, #32653	pH 6	1:100	Rabbit	IF
CD31	polyclonal	Abcam, ab28364	pH 6	1:100	Rabbit	IHC/IF
Vascular endothelial growth factor (VEGF)	JH121	Invitrogen, MA5-13182	pH 6	1:100	Mouse	IHC/IF
Vascular endothelial growth factor receptor 2 (VEGFR2)	55B11	Cell Signaling, #5168S	pH 9	1:100	Rabbit	IHC/IF
